# The pattern of Nodal morphogen signaling is shaped by co-receptor expression

**DOI:** 10.1101/2019.12.30.891101

**Authors:** Nathan D. Lord, Adam N. Carte, Philip B. Abitua, Alexander F. Schier

## Abstract

Embryos must communicate instructions to their constituent cells over long distances. These instructions are often encoded in the concentration of signals called morphogens. In the textbook view, morphogen molecules diffuse from a localized source to form a concentration gradient, and target cells adopt fates by measuring the local morphogen concentration. However, natural patterning systems often incorporate numerous co-factors and extensive signaling feedback, suggesting that embryos require additional mechanisms to generate signaling patterns. Here, we examine the mechanisms of signaling pattern formation for the mesendoderm inducer Nodal during zebrafish embryogenesis. We find that Nodal signaling activity spans a normal range in the absence of signaling feedback, suggesting that diffusion is sufficient for Nodal gradient formation. We further show that the range of endogenous Nodal ligands is set by the EGF-CFC co-receptor Oep: in the absence of Oep, Nodal ligands spread to form a nearly uniform distribution throughout the embryo. In turn, increasing Oep levels sensitizes cells to Nodal ligands. We recapitulate these experimental results with a computational model in which Oep regulates the diffusive spread of Nodal ligands by setting the rate of capture by target cells. This model predicts, and we confirm *in vivo*, the surprising observation that a failure to replenish Oep during patterning transforms the Nodal signaling gradient into a travelling wave. These results reveal that patterns of Nodal morphogen signaling are shaped by co-receptor-mediated restriction of ligand spread and cell sensitization.
