## Supplemental Table (smFISH Probe Sequences) for "The pattern of Nodal morphogen signaling is shaped by co-receptor expression"

### Sheet: Sheet2
Probe ID	Sequence	modification	Gene target
Cyc-1	cgaacactccgagcagcag	/3AmMC7/	ndr2
Cyc-2	gtgatgataacgcgtgtgc	/3AmMC7/	ndr2
Cyc-3	gtgacatattcctcaagct	/3AmMC7/	ndr2
Cyc-4	gtacgtgggcagatgcatg	/3AmMC7/	ndr2
Cyc-5	atgccgatagagatgcatc	/3AmMC7/	ndr2
Cyc-6	tatgcgcgtctggttcatc	/3AmMC7/	ndr2
Cyc-7	ttgtgtctgcgtgctcgtg	/3AmMC7/	ndr2
Cyc-8	ttttagacatgatgctcct	/3AmMC7/	ndr2
Cyc-9	gtggttgtcattgttgagc	/3AmMC7/	ndr2
Cyc-10	caggtcaaagatcgccacg	/3AmMC7/	ndr2
Cyc-11	acgttccgacaaaaccgga	/3AmMC7/	ndr2
Cyc-12	gtctctagggacgcggatc	/3AmMC7/	ndr2
Cyc-13	ctggagctccaatgtcagc	/3AmMC7/	ndr2
Cyc-14	caaaaggcccagagactgg	/3AmMC7/	ndr2
Cyc-15	tgttacgctcagcagggac	/3AmMC7/	ndr2
Cyc-16	gacattatacaccctccag	/3AmMC7/	ndr2
Cyc-17	ccagtgcagaagcagattt	/3AmMC7/	ndr2
Cyc-18	tggtctcttggtctttact	/3AmMC7/	ndr2
Cyc-19	cactgtggatctcctttcc	/3AmMC7/	ndr2
Cyc-20	agaggtcaccactggtctc	/3AmMC7/	ndr2
Cyc-21	gggtctattctggatcttc	/3AmMC7/	ndr2
Cyc-22	ctttaggggctgctgatgg	/3AmMC7/	ndr2
Cyc-23	ctgctatgaatctcccgac	/3AmMC7/	ndr2
Cyc-24	cattctggatctcctgtcc	/3AmMC7/	ndr2
Cyc-25	catggctctgtgtttctgg	/3AmMC7/	ndr2
Cyc-26	gtcctgctgctctgaaaac	/3AmMC7/	ndr2
Cyc-27	cggtgtgtaggagactggc	/3AmMC7/	ndr2
Cyc-28	aacagaaacttcgaggccc	/3AmMC7/	ndr2
Cyc-29	ctcgcttgacttctttctt	/3AmMC7/	ndr2
Cyc-30	gtgttctctgcagctctgg	/3AmMC7/	ndr2
Cyc-31	aggtggtgctcttgtgcag	/3AmMC7/	ndr2
Cyc-32	aatccacatgcatgtccac	/3AmMC7/	ndr2
Cyc-33	agggaacacgatccaggag	/3AmMC7/	ndr2
Cyc-34	ccggtatgcattgtacttc	/3AmMC7/	ndr2
Cyc-35	ggggtgatgatatttcagc	/3AmMC7/	ndr2
Cyc-36	agcaggatgcaggaacacg	/3AmMC7/	ndr2
Cyc-37	catactgagagcgctggtg	/3AmMC7/	ndr2
Cyc-38	ctctccgttctcgtagtac	/3AmMC7/	ndr2
Sqt-1	GGTAATAATCCACACGCAGT	/3AmMC7/	ndr1
Sqt-2	CCCGCAGGAAAACATGTCAA	/3AmMC7/	ndr1
Sqt-3	AGGGCCAAAACTACGCTCAG	/3AmMC7/	ndr1
Sqt-4	TGAAATCCAGCAAGGTTTCC	/3AmMC7/	ndr1
Sqt-5	CATTTTATTCCTGAGGGTCT	/3AmMC7/	ndr1
Sqt-6	CGGATATCTGGTCAGATGTC	/3AmMC7/	ndr1
Sqt-7	CGGTAGAGGTGCATCATATA	/3AmMC7/	ndr1
Sqt-8	TTTTCGTCTCCAGTCAGAAG	/3AmMC7/	ndr1
Sqt-9	GTTGGATTCTCATGGCTGAA	/3AmMC7/	ndr1
Sqt-10	TCAAGACGGAGTCAGACTCG	/3AmMC7/	ndr1
Sqt-11	TGTCACCAACCTGATGACAA	/3AmMC7/	ndr1
Sqt-12	CATGTCAAATGTCACTGCGA	/3AmMC7/	ndr1
Sqt-13	CATCGCTTGCTGATATGGAG	/3AmMC7/	ndr1
Sqt-14	CGAATGCGAAGTTCAGCTCG	/3AmMC7/	ndr1
Sqt-15	AACTCAGACCTGAGATGCGG	/3AmMC7/	ndr1
Sqt-16	TGCGTGATAAATATCCACCT	/3AmMC7/	ndr1
Sqt-17	GGAGCGGAAGGTTGAGTTAA	/3AmMC7/	ndr1
Sqt-18	AGTGATGTTGAAGATCCTCC	/3AmMC7/	ndr1
Sqt-19	TGCAACCAGTACTTGAGGAG	/3AmMC7/	ndr1
Sqt-20	CTCAAACGGCACACGCTCAC	/3AmMC7/	ndr1
Sqt-21	GGATGATGAACGCTCTTGTG	/3AmMC7/	ndr1
Sqt-22	GTAAACCACCATCATCACTC	/3AmMC7/	ndr1
Sqt-23	GATGAGAGTGGACGTCTTTG	/3AmMC7/	ndr1
Sqt-24	ATCCAGAGCTACATACTTGG	/3AmMC7/	ndr1
Sqt-25	CTATCATCAGTTCTGTGGTT	/3AmMC7/	ndr1
Sqt-26	AAACACCAGGAATCATCCCT	/3AmMC7/	ndr1
Sqt-27	TTCTTCTCTCCACCTTCATG	/3AmMC7/	ndr1
Sqt-28	ATATCCACCTTCTTGCAGAG	/3AmMC7/	ndr1
Sqt-29	AATCTGATCAAAGTCCACCC	/3AmMC7/	ndr1
Sqt-30	AAACAATCCAGTCGCTCCAA	/3AmMC7/	ndr1
Sqt-31	TAAGCGTTGTAACGCTTTGG	/3AmMC7/	ndr1
Sqt-32	TGGGACAACTGCCTTCACAC	/3AmMC7/	ndr1
Sqt-33	GTGAAGGTTTCATCTACTGG	/3AmMC7/	ndr1
Sqt-34	TGCATGTATGCATGGTTTGT	/3AmMC7/	ndr1
Sqt-35	GTGGTGCAGCTTCAAAAGAC	/3AmMC7/	ndr1
Sqt-36	TACGCAGGACAAGCATGGGA	/3AmMC7/	ndr1
Sqt-37	GTAGAGCATGGAGAGTGGAG	/3AmMC7/	ndr1
Sqt-38	CATGGTGTCTCATGACCATC	/3AmMC7/	ndr1
Sqt-39	CGCATTCTGCAACAACCATG	/3AmMC7/	ndr1
Sqt-40	TTGAGTTCCTTTGGGGTTTG	/3AmMC7/	ndr1
Sqt-41	GGAGCATATCCAAAGTGCTA	/3AmMC7/	ndr1
Sqt-42	ATTGACAGCAGTTTTTCTTA	/3AmMC7/	ndr1
Sqt-43	CTCAGTGCAGGAAACCATAA	/3AmMC7/	ndr1
Sqt-44	TAGCATCAAGTTATCCAGGT	/3AmMC7/	ndr1
